# Commensal Microbiota Regulates Skin Barrier Function And Repair Via Signaling Through The Aryl Hydrocarbon Receptor

**DOI:** 10.1101/2020.12.05.413096

**Authors:** Aayushi Uberoi, Casey Bartow-McKenney, Qi Zheng, Laurice Flowers, Amy Campbell, Simon A.B. Knight, Neal Chan, Monica Wei, Victoria Lovins, Julia Bugayev, Joseph Horwinski, Charles Bradley, Jason Meyer, Debra Crumrine, Carrie Hayes Sutter, Peter Elias, Elizabeth Mauldin, Thomas R. Sutter, Elizabeth A. Grice

## Abstract

The epidermis forms a barrier that defends the body from desiccation and entry of harmful substances, while sensing and integrating environmental signals. The tightly orchestrated cellular changes required for the proper formation and maintenance of this epidermal barrier occur in the context of the skin microbiome. Using germ free mice, we demonstrate the microbiota is necessary for proper differentiation and repair of the epidermal barrier. These effects were mediated by the aryl hydrocarbon receptor (AHR) in keratinocytes, a xenobiotic receptor also implicated in epidermal differentiation. Murine skin lacking keratinocyte AHR was more susceptible to barrier damage and infection, during steady state and epicutaneous sensitization. Colonization with a defined consortium of human skin isolates restored barrier competence in an AHR-dependent manner. We reveal a fundamental mechanism whereby the microbiota regulates skin barrier formation and repair, with far-reaching implications for the numerous skin disorders characterized by epidermal barrier dysfunction.
