## Supplemental Table 2 for "Commensal Microbiota Regulates Skin Barrier Function And Repair Via Signaling Through The Aryl Hydrocarbon Receptor"

### Sheet: Notes
This sheet contains all the genes that were curated to be involved in barrier function based on literature search

### Sheet: Adherence Junctions
Gene	entrezID
Dsg1a	13510
Dsg1b	225256
Dsg1c	211924
Dsg2	13511
Dsg4	16769
Cldn1	12737
Cldn10	58187
Cldn11	18417
Cldn12	64945
Cldn14	56173
Cldn15	60363
Cldn16	114141
Cldn17	239931
Cldn18	56492
Cldn19	242653
Cldn2	12738
Cldn20	621628
Cldn23	71908
Cldn24	100039801
Cldn3	12739
Ocln	18260
Tjp3	27375
Cdh1	12550
Col17a1	12821

### Sheet: Lipid-Lamellae
Gene	entrezID
Acer1	171168
Acer2	230379
Awat1	245533
Awat2	245532
Cd44	12505
Dsg3	13512
Elovl3	12686
Alox12	11684
Alox12b	11686
Alox12e	11685
Alox15	11687
Alox5	11689
Alox5ap	11690
Alox8	11688

### Sheet: Keratin network
Gene	entrezID
Krt1	16678
Krt10	16661
Krt12	268482
Krt13	16663
Krt14	16664
Krt15	16665
Krt16	16666
Krt17	16667
Krt18	16668
Krt19	16669
Krt2	16681
Krt20	66809
Krt222	268481
Krt23	94179
Krt24	75706
Krt25	70810
Krt26	320864
Krt27	16675
Krt28	70843
Krt31	16660
Krt32	16670
Krt33a	71888
Krt33b	16671
Krt34	16672
Krt35	53617
Krt36	16673
Krt39	237934
Krt4	16682
Krt40	406221
Krt42	68239
Krt5	110308
Krt6a	16687
Krt6b	16688
Krt7	110310
Krt71	56735
Krt72	105866
Krt73	223915
Krt74	406222
Krt75	109052
Krt76	77055
Krt77	406220
Krt78	332131
Krt79	223917
Krt8	16691
Krt80	74127
Krt81	64818
Krt82	114566
Krt83	100126226
Krt84	16680
Krt86	16679
Krt87	406219
Krt88	66322
Krt9	107656
Krt90	239673
Flg	14246
Flg2	229574
Asprv1	67855
Casp14	12365
Capn1	12333
Blmh	104184

### Sheet: Differentiation process
Gene	entrezID
Dmkn	73712
Krtdap	64661
Gsdma	57911
Gsdma2	76758
Gsdma3	450219
Klf4	16600
Lgals1	16852
Lgals12	56072
Lgals2	107753
Lgals3	16854
Lgals3bp	19039
Lgals4	16855
Lgals7	16858
Lgals8	56048
Lgals9	16859
Lgalsl	216551
Ptgs1	19224
Ptgs2	19225

### Sheet: Barrier development
Gene	entrezID
Timeless	21853
Sox8	20681
Pcdh15	11994
Car9	230099
Tbx5	21388
Hhex	15242
Hoxb13	15408
Gli2	14633
Wnt5a	22418
Sox9	20682
Ripk4	72388
Car2	12349
Serpinb5	20724
Hoxa5	15402
Fras1	231470
Tbx4	21387
Frem2	242022
Sox10	20665
Vcl	22330
Bmp4	12159
Hnf1b	21410
Hpn	15451
Chd7	320790
Rara	19401
Lhx1	16869
Rarg	19411
Foxj1	15223
Rarb	218772
Snai2	20583
Gab1	14388
Grhl1	195733
Ptch1	19206
Cdkn2a	12578
Pou3f2	18992
Pou2f1	18986
Ppara	19013
Tgm3	21818
Insr	16337
Egfr	13649
Aldh3a2	11671
Ift74	67694
Ppard	19015
Kif3a	16568
Ptch2	19207
Foxn1	15218
Ntf5	78405
Trp63	22061
Sharpin	106025
Atp2c1	235574
Zmpste24	230709
Notch1	18128
Grhl2	252973
Plod1	18822
Grhl3	230824
Agpat2	67512
Satb1	20230
Tfdp1	21781
Ntf3	18205
Ift172	67661
Zfp750	319530
Scel	64929
Cst6	73720

### Sheet: Cornified Envelope
Gene	entrezID
Ctsd	13033
Evpl	14027
Sprr1b	20754
Sprr2g	20761
Sprr1a	20753
Sprr1b	20754
Sprr2a2	100303744
Sprr2a3	100042514
Sprr2b	20756
Sprr2d	20758
Sprr2e	20759
Sprr2f	20760
Sprr2g	20761
Sprr2h	20762
Sprr2i	20763
Sprr2j-ps	20764
Sprr2k	20765
Sprr3	20766
Flg2	229574
Ppl	19041
Lor	16939
Ivl	16447
Cdsn	386463
Klk5	68668
Klk6	19144
Klk7	23993
Klk8	259277
Klk9	101533
Lypd1	72585
Lypd2	68311
Lypd3	72434
Lypd4	232973
Lypd5	76942
Lypd6	320343
Lypd6b	71897
Lypd8	70163
Lce1a1	67127
Lce1a2	73722
Lce1b	68720
Lce1c	73719
Lce1d	69611
Lce1e	68694
Lce1f	67828
Lce1g	66195
Lce1h	67718
Lce1i	76585
Lce1j	545547
Lce1k	631101
Lce1l	73730
Lce1m	66203
Lce3a	545548
Lce3b	66344
Lce3c	94060
Lce3d	630994
Lce3e	69514
Lce3f	69520
Lce6a	78382
Dsc1	13505
Dsc2	13506
Dsc3	13507
Kprp	433619
Pof1b	69693
Eps8	13860
Eps8l1	67425
Eps8l2	98845
Eps8l3	99662
Epsti1	108670
Dnase1l1	69537
Dnase1l2	66705
Dnase1l3	13421
Tgm1	21816
Tgm3	21818
Tgm5	74176
Trex2	24102
Cdsn	386463

### Sheet: Basement membrane
Gene	entrezID
Col4a5	12830
Col4a6	94216
Col7a1	12836
Frem2	242022
Hpse	15442
Lamb3	16780
Serpinh1	12406
Col1a2	12843
Col6a1	12833
Col6a3	12835
Hmcn1	545370
Hpse	15442
Lmnb2	16907
Lama1	16772
Lamb3	16780
Lamc2	16782
Ovol1	18426
Socs1	12703
Tslp	53603
