## Supplemental Table 3 for "Commensal Microbiota Regulates Skin Barrier Function And Repair Via Signaling Through The Aryl Hydrocarbon Receptor"

### Sheet: keratins
	log2FoldChange	lfcSE	stat	pvalue	padj	ensembl_gene_id	mgi_symbol	gene_biotype
baseMean
1	49.8641	-1.53797	0.221115	-6.95552	3.51271e-12	6.94545e-10	ENSMUSG00000044294	Krt84	protein_coding
2	40304.1	0.773117	0.11768	6.56968	5.04242e-11	5.86737e-09	ENSMUSG00000019761	Krt10	protein_coding
3	17558.8	0.475974	0.0744674	6.39172	1.64034e-10	1.42701e-08	ENSMUSG00000045545	Krt14	protein_coding
4	1289.9	0.539016	0.0944959	5.70412	1.16944e-08	5.19981e-07	ENSMUSG00000050463	Krt78	protein_coding
5	44388.2	0.536864	0.095487	5.62238	1.8834e-08	7.60888e-07	ENSMUSG00000067594	Krt77	protein_coding
6	23095.9	0.501719	0.101399	4.94795	7.49996e-07	1.56975e-05	ENSMUSG00000061527	Krt5	protein_coding
7	12858.1	0.570364	0.12263	4.65109	3.3018e-06	5.41635e-05	ENSMUSG00000046834	Krt1	protein_coding
8	4103.97	0.603249	0.131444	4.58938	4.44556e-06	6.88543e-05	ENSMUSG00000061397	Krt79	protein_coding
9	8.28234	-0.772449	0.178659	-4.32358	1.53514e-05	0.000192394	ENSMUSG00000020916	Krt36	protein_coding
10	9.83894	-0.657358	0.167272	-3.92988	8.49868e-05	0.000780418	ENSMUSG00000049548	Krt82	protein_coding
11	49.8613	-0.687583	0.177737	-3.86854	0.000109488	0.000969947	ENSMUSG00000047641	Krt87	protein_coding
12	61.5931	-0.601139	0.158149	-3.80108	0.000144066	0.00122042	ENSMUSG00000067613	Krt83	protein_coding
13	73.9434	-0.581662	0.157487	-3.69339	0.000221283	0.00173242	ENSMUSG00000035592	Krt33a	protein_coding
14	89.6514	-0.571833	0.183898	-3.10951	0.001874	0.0098725	ENSMUSG00000055937	Krt28	protein_coding
15	87.8382	-0.397944	0.132103	-3.01237	0.00259213	0.0128782	ENSMUSG00000056605	Krt72	protein_coding
16	51.4553	-0.51415	0.170789	-3.01045	0.00260864	0.0129464	ENSMUSG00000075570	Krt26	protein_coding
17	8.2085	-0.603171	0.202247	-2.98235	0.00286044	0.0140053	ENSMUSG00000064165	Krt39	protein_coding
18	38.7925	-0.393231	0.134608	-2.9213	0.00348576	0.0163684	ENSMUSG00000048981	Krt31	protein_coding
19	18.7747	-0.340863	0.128856	-2.6453	0.00816181	0.0321252	ENSMUSG00000043485	Krt34	protein_coding
20	21.7657	0.593197	0.227532	2.60709	0.0091315	0.0350118	ENSMUSG00000064201	Krt2	protein_coding
21	27.1154	-0.300403	0.11831	-2.53913	0.0111129	0.0409243	ENSMUSG00000067615	Krt81	protein_coding
22	443.833	-0.357175	0.140929	-2.53443	0.0112632	0.0413385	ENSMUSG00000051879	Krt71	protein_coding
23	16.2815	-0.327925	0.13035	-2.51573	0.0118786	0.0431625	ENSMUSG00000067614	Krt86	protein_coding
24	6348.85	0.194125	0.0799772	2.42726	0.0152135	0.0524988	ENSMUSG00000037185	Krt80	protein_coding
25	217.519	-0.3485	0.145747	-2.39113	0.0167965	0.0567496	ENSMUSG00000035831	Krt25	protein_coding
26	169.706	-0.338976	0.14525	-2.33374	0.0196093	0.0643009	ENSMUSG00000017588	Krt27	protein_coding
27	28.419	-0.251933	0.10955	-2.2997	0.0214655	0.0691554	ENSMUSG00000057723	Krt33b	protein_coding
28	4.70413	-0.475559	0.207788	-2.28868	0.0220979	0.0707124	ENSMUSG00000067596	Krt74	protein_coding
29	33.9237	-0.289306	0.130848	-2.211	0.0270356	0.0827951	ENSMUSG00000048013	Krt35	protein_coding
30	110.041	-0.421032	0.195493	-2.15369	0.0312644	0.0928541	ENSMUSG00000023041	Krt6b	protein_coding
31	72.6733	-0.247521	0.115755	-2.13831	0.0324913	0.0955663	ENSMUSG00000063661	Krt73	protein_coding
Showing 1 to 16 of 31 entries

### Sheet: Cornified envelope
	log2FoldChange	lfcSE	stat	pvalue	padj	ensembl_gene_id	mgi_symbol	gene_biotype
baseMean
1	2755.54	0.593357	0.0920257	6.44773	1.13538e-10	1.07997e-08	ENSMUSG00000039518	Cdsn	protein_coding
2	557.75	0.591027	0.102602	5.76036	8.3934e-09	3.94936e-07	ENSMUSG00000074155	Klk5	protein_coding
3	3074.33	0.631637	0.114082	5.53667	3.08268e-08	1.14361e-06	ENSMUSG00000044322	Dsc1	protein_coding
4	2080.98	-0.81894	0.151594	-5.40221	6.58268e-08	2.16925e-06	ENSMUSG00000026765	Lypd6b	protein_coding
5	877.169	0.640342	0.120977	5.2931	1.20263e-07	3.49797e-06	ENSMUSG00000030484	Lypd5	protein_coding
6	2321.52	0.520276	0.106499	4.88529	1.03279e-06	2.04424e-05	ENSMUSG00000057454	Lypd3	protein_coding
7	4075	0.407593	0.0847004	4.81217	1.49302e-06	2.78328e-05	ENSMUSG00000034282	Evpl	protein_coding
8	1111.8	0.877684	0.182861	4.79974	1.58872e-06	2.92936e-05	ENSMUSG00000050359	Sprr1a	protein_coding
9	16555.5	0.352512	0.075955	4.64106	3.46626e-06	5.64132e-05	ENSMUSG00000059898	Dsc3	protein_coding
10	285.792	-0.649	0.150102	-4.32373	1.53415e-05	0.000192394	ENSMUSG00000015766	Eps8	protein_coding
11	1217.65	0.625389	0.150666	4.15084	3.31262e-05	0.000357956	ENSMUSG00000059832	Kprp	protein_coding
12	9457.88	0.249616	0.0606078	4.11855	3.81262e-05	0.000401937	ENSMUSG00000039457	Ppl	protein_coding
13	1304.57	0.298884	0.0781403	3.82496	0.000130794	0.00112648	ENSMUSG00000025504	Eps8l2	protein_coding
14	137.916	-0.656983	0.173834	-3.77938	0.000157218	0.00130624	ENSMUSG00000050447	Lypd6	protein_coding
15	776.59	0.433965	0.122251	3.54978	0.000385546	0.00270508	ENSMUSG00000049128	Ivl	protein_coding
16	53.686	0.658388	0.188275	3.49696	0.000470594	0.003184	ENSMUSG00000086848	Lce6a	protein_coding
17	1702.12	0.461136	0.133399	3.45682	0.000546584	0.00360881	ENSMUSG00000030713	Klk7	protein_coding
18	340.305	0.351604	0.118483	2.96756	0.00300173	0.0145743	ENSMUSG00000007891	Ctsd	protein_coding
19	81.7224	0.511052	0.184864	2.76448	0.00570142	0.0242362	ENSMUSG00000047884	Klk9	protein_coding
20	7385.28	0.224369	0.0838047	2.67728	0.0074223	0.0298208	ENSMUSG00000034607	Pof1b	protein_coding
21	219.068	0.387324	0.145842	2.65578	0.00791259	0.0313101	ENSMUSG00000064023	Klk8	protein_coding
22	151.974	0.332054	0.14378	2.30946	0.0209181	0.0677778	ENSMUSG00000031372	Trex2	protein_coding
23	17.7235	-0.427109	0.187587	-2.27685	0.0227951	0.0723973	ENSMUSG00000022014	Epsti1	protein_coding
24	117.988	0.446989	0.196492	2.27485	0.0229149	0.0727158	ENSMUSG00000046676	Lce1l	protein_coding
Showing 1 to 16 of 24 entries

### Sheet: Key genes only 
	Gene	ensembl_gene_id	log2FoldChange	baseMean	lfcSE	stat	pvalue	padj
Basement membrane	Col4a5	ENSMUSG00000031274	-0.691246	1391.07	0.114699	-6.0266	1.67445e-09	9.9429e-08
	Ovol1	ENSMUSG00000024922	0.500783	2546.17	0.157961	3.17029	0.00152286	0.00832467
Keratins and differentiation	Krt1	ENSMUSG00000046834	0.570364	12858.1	0.12263	4.65109	3.3018e-06	5.41635e-05
	Krt10	ENSMUSG00000019761	0.773117	40304.1	0.11768	6.56968	5.04242e-11	5.86737e-09
	Krt14	ENSMUSG00000045545	0.475974	17558.8	0.0744674	6.39172	1.64034e-10	1.42701e-08
	Krt5	ENSMUSG00000061527	0.501719	23095.9	0.101399	4.94795	7.49996e-07	1.56975e-05
	Klf4	ENSMUSG00000003032	0.628563	7357.83	0.0777989	8.07933	6.51221e-16	5.04316e-13
Adherence junctions	Cldn1	ENSMUSG00000022512	0.569469	4435.37	0.105169	5.4148	6.13566e-08	2.05844e-06
	Cldn14	ENSMUSG00000047109	-1.32416	177.814	0.195314	-6.77963	1.20485e-11	1.85069e-09
	Dsg1a	ENSMUSG00000069441	0.450264	13721.4	0.082406	5.46397	4.65597e-08	1.63275e-06
	Dsg1b	ENSMUSG00000061928	0.418471	1374.84	0.0925893	4.51964	6.19444e-06	9.08681e-05
	Dsg4	ENSMUSG00000001804	-0.88742	54.7664	0.22956	-3.86574	0.000110753	0.000979746
	Tjp3	ENSMUSG00000034917	0.310305	534.476	0.0699397	4.43675	9.13262e-06	0.000125546
Lipid processing and lamellae	Alox12	ENSMUSG00000000320	0.311834	150.43	0.102523	3.04161	0.00235317	0.0118397
	Alox12b	ENSMUSG00000032807	0.526642	563.372	0.115983	4.5407	5.60673e-06	8.3499e-05
	Alox12e	ENSMUSG00000018907	0.449082	1677.92	0.138931	3.2324	0.00122755	0.00700926
Cornified envelope	Cdsn	ENSMUSG00000039518	0.593357	2755.54	0.0920257	6.44773	1.13538e-10	1.07997e-08
	Dsc1	ENSMUSG00000044322	0.631637	3074.33	0.114082	5.53667	3.08268e-08	1.14361e-06
	Evpl	ENSMUSG00000034282	0.407593	4075	0.0847004	4.81217	1.49302e-06	2.78328e-05														24	6
	Ivl	ENSMUSG00000049128	0.433965	776.59	0.122251	3.54978	0.000385546	0.00270508														1	0.25
	Klk5	ENSMUSG00000074155	0.591027	557.75	0.102602	5.76036	8.3934e-09	3.94936e-07														31	7.75
	Klk7	ENSMUSG00000030713	0.461136	1702.12	0.133399	3.45682	0.000546584	0.00360881															2.25
	Lce1l	ENSMUSG00000046676	0.446989	117.988	0.196492	2.27485	0.0229149	0.0727158
	Lce6a	ENSMUSG00000086848	0.658388	53.686	0.188275	3.49696	0.000470594	0.003184
