## Supplemental Table 4 for "Commensal Microbiota Regulates Skin Barrier Function And Repair Via Signaling Through The Aryl Hydrocarbon Receptor"

### Sheet: Notes
Dataset. Results from differential expression analysis of SPF vs GF mice. Each sheet has differentially expressed genes (DEGs) in each category of barrier formation. DEGs defined as those with prob. > 0.9), the log2 fold change in expression (upregulated in SPF > 0, downregulated in SPF < 0).

### Sheet: Adherence Junctions
baseMean	log2FoldChange	lfcSE	stat	pvalue	padj	ensembl_gene_id	mgi_symbol	gene_biotype
177.814	-1.32416	0.195314	-6.77963	1.20485e-11	1.85069e-09	ENSMUSG00000047109	Cldn14	protein_coding
13721.4	0.450264	0.0824061	5.46397	4.65597e-08	1.63275e-06	ENSMUSG00000069441	Dsg1a	protein_coding
4435.37	0.569469	0.105169	5.4148	6.13566e-08	2.05844e-06	ENSMUSG00000022512	Cldn1	protein_coding
1374.84	0.418471	0.0925893	4.51964	6.19444e-06	9.08681e-05	ENSMUSG00000061928	Dsg1b	protein_coding
534.476	0.310305	0.0699397	4.43675	9.13262e-06	0.000125547	ENSMUSG00000034917	Tjp3	protein_coding
256.76	0.585705	0.132318	4.42651	9.57688e-06	0.000130449	ENSMUSG00000055976	Cldn23	protein_coding
18924.8	0.356214	0.0850361	4.18898	2.80211e-05	0.000312417	ENSMUSG00000025064	Col17a1	protein_coding
54.7664	-0.88742	0.22956	-3.86574	0.000110753	0.000979746	ENSMUSG00000001804	Dsg4	protein_coding
125.001	0.466071	0.142505	3.27056	0.00107333	0.00627524	ENSMUSG00000070473	Cldn3	protein_coding

### Sheet: Lipid-Lamellae
baseMean	log2FoldChange	lfcSE	stat	pvalue	padj	ensembl_gene_id	mgi_symbol	gene_biotype
679.634	0.478376	0.0941215	5.08254	3.72423e-07	8.79523e-06	ENSMUSG00000045019	Acer1	protein_coding
563.372	0.526642	0.115982	4.5407	5.60673e-06	8.3499e-05	ENSMUSG00000032807	Alox12b	protein_coding
46.6893	0.763498	0.212102	3.59968	0.000318614	0.00231862	ENSMUSG00000015665	Awat1	protein_coding
27.0428	-0.747925	0.222721	-3.35812	0.000784743	0.00483916	ENSMUSG00000020891	Alox8	protein_coding
1677.92	0.449082	0.138931	3.2324	0.00122754	0.00700926	ENSMUSG00000018907	Alox12e	protein_coding
150.43	0.311834	0.102523	3.04161	0.00235317	0.0118397	ENSMUSG00000000320	Alox12	protein_coding

### Sheet: Keratin network
baseMean	log2FoldChange	lfcSE	stat	pvalue	padj	ensembl_gene_id	mgi_symbol	gene_biotype
49.8641	-1.53797	0.221115	-6.95552	3.51271e-12	6.94546e-10	ENSMUSG00000044294	Krt84	protein_coding
40304.1	0.773117	0.11768	6.56968	5.04242e-11	5.86737e-09	ENSMUSG00000019761	Krt10	protein_coding
17558.8	0.475974	0.0744673	6.39172	1.64034e-10	1.42701e-08	ENSMUSG00000045545	Krt14	protein_coding
1289.9	0.539016	0.0944959	5.70412	1.16944e-08	5.19981e-07	ENSMUSG00000050463	Krt78	protein_coding
44388.2	0.536864	0.095487	5.62238	1.8834e-08	7.60888e-07	ENSMUSG00000067594	Krt77	protein_coding
23095.9	0.501719	0.101399	4.94795	7.49996e-07	1.56975e-05	ENSMUSG00000061527	Krt5	protein_coding
12858.1	0.570364	0.12263	4.65109	3.3018e-06	5.41635e-05	ENSMUSG00000046834	Krt1	protein_coding
4103.97	0.603249	0.131444	4.58938	4.44556e-06	6.88543e-05	ENSMUSG00000061397	Krt79	protein_coding
8.28234	-0.772449	0.178659	-4.32359	1.53514e-05	0.000192394	ENSMUSG00000020916	Krt36	protein_coding
9.83894	-0.657358	0.167272	-3.92988	8.49868e-05	0.000780418	ENSMUSG00000049548	Krt82	protein_coding
49.8613	-0.687583	0.177737	-3.86854	0.000109488	0.000969947	ENSMUSG00000047641	Krt87	protein_coding
61.5931	-0.601139	0.158149	-3.80108	0.000144066	0.00122042	ENSMUSG00000067613	Krt83	protein_coding
73.9434	-0.581662	0.157487	-3.69339	0.000221283	0.00173242	ENSMUSG00000035592	Krt33a	protein_coding
1619.24	0.32107	0.0877046	3.66082	0.000251412	0.0019109	ENSMUSG00000024942	Capn1	protein_coding
89.6514	-0.571833	0.183898	-3.10951	0.001874	0.0098725	ENSMUSG00000055937	Krt28	protein_coding
87.8382	-0.397944	0.132103	-3.01237	0.00259213	0.0128782	ENSMUSG00000056605	Krt72	protein_coding
51.4553	-0.51415	0.170789	-3.01045	0.00260864	0.0129464	ENSMUSG00000075570	Krt26	protein_coding
8.2085	-0.603171	0.202247	-2.98235	0.00286044	0.0140053	ENSMUSG00000064165	Krt39	protein_coding
38.7925	-0.393231	0.134608	-2.9213	0.00348576	0.0163684	ENSMUSG00000048981	Krt31	protein_coding
18.7747	-0.340863	0.128856	-2.6453	0.00816181	0.0321252	ENSMUSG00000043485	Krt34	protein_coding
21.7657	0.593197	0.227532	2.60709	0.0091315	0.0350118	ENSMUSG00000064201	Krt2	protein_coding
27.1154	-0.300403	0.11831	-2.53913	0.0111129	0.0409243	ENSMUSG00000067615	Krt81	protein_coding
443.833	-0.357175	0.140929	-2.53442	0.0112632	0.0413385	ENSMUSG00000051879	Krt71	protein_coding
16.2815	-0.327925	0.13035	-2.51573	0.0118786	0.0431625	ENSMUSG00000067614	Krt86	protein_coding
6348.85	0.194125	0.0799772	2.42726	0.0152135	0.0524988	ENSMUSG00000037185	Krt80	protein_coding
2778.97	0.36237	0.150048	2.41503	0.0157338	0.0539375	ENSMUSG00000033508	Asprv1	protein_coding
217.519	-0.3485	0.145747	-2.39113	0.0167965	0.0567496	ENSMUSG00000035831	Krt25	protein_coding
169.706	-0.338976	0.14525	-2.33374	0.0196093	0.0643009	ENSMUSG00000017588	Krt27	protein_coding
28.419	-0.251933	0.10955	-2.2997	0.0214655	0.0691554	ENSMUSG00000057723	Krt33b	protein_coding
4.70413	-0.475559	0.207788	-2.28868	0.0220979	0.0707124	ENSMUSG00000067596	Krt74	protein_coding
33.9237	-0.289306	0.130848	-2.211	0.0270356	0.0827951	ENSMUSG00000048013	Krt35	protein_coding
110.041	-0.421032	0.195493	-2.15369	0.0312644	0.0928541	ENSMUSG00000023041	Krt6b	protein_coding
72.6733	-0.247521	0.115755	-2.13831	0.0324913	0.0955663	ENSMUSG00000063661	Krt73	protein_coding

### Sheet: Differentiation process
baseMean	log2FoldChange	lfcSE	stat	pvalue	padj	ensembl_gene_id	mgi_symbol	gene_biotype
7357.83	0.628563	0.0777989	8.07933	6.51221e-16	5.04316e-13	ENSMUSG00000003032	Klf4	protein_coding
1367.37	0.553033	0.0854273	6.47373	9.561e-11	9.60544e-09	ENSMUSG00000042363	Lgalsl	protein_coding
16080.1	0.555342	0.0926405	5.99459	2.03996e-09	1.17383e-07	ENSMUSG00000060962	Dmkn	protein_coding
3194.29	0.529767	0.0986493	5.37021	7.86461e-08	2.44434e-06	ENSMUSG00000053522	Lgals7	protein_coding
5875.98	0.349236	0.0813586	4.29255	1.76632e-05	0.000214708	ENSMUSG00000050335	Lgals3	protein_coding
7101.91	0.53791	0.133336	4.03424	5.4779e-05	0.000542999	ENSMUSG00000074199	Krtdap	protein_coding
1832.82	0.31923	0.086955	3.67121	0.000241407	0.00185886	ENSMUSG00000047250	Ptgs1	protein_coding
562.259	0.463357	0.139495	3.32168	0.000894767	0.0054029	ENSMUSG00000032487	Ptgs2	protein_coding
85.5645	0.284759	0.109718	2.59539	0.00944847	0.0359413	ENSMUSG00000001123	Lgals9	protein_coding

### Sheet: Barrier development
baseMean	log2FoldChange	lfcSE	stat	pvalue	padj	ensembl_gene_id	mgi_symbol	gene_biotype
210.477	-0.861999	0.160229	-5.37981	7.45655e-08	2.37714e-06	ENSMUSG00000049107	Ntf3	protein_coding
7519.82	-0.386001	0.0736826	-5.2387	1.61715e-07	4.4528e-06	ENSMUSG00000020122	Egfr	protein_coding
657.813	-0.394577	0.0778244	-5.07009	3.9762e-07	9.28414e-06	ENSMUSG00000038482	Tfdp1	protein_coding
1658.85	-0.3578	0.0761614	-4.69792	2.62828e-06	4.47337e-05	ENSMUSG00000022286	Grhl2	protein_coding
1441.17	-0.197811	0.0456356	-4.33458	1.46041e-05	0.000185658	ENSMUSG00000032570	Atp2c1	protein_coding
1045.36	0.402031	0.0931759	4.31476	1.59778e-05	0.000198163	ENSMUSG00000037188	Grhl3	protein_coding
2203.77	0.562076	0.131333	4.27976	1.87094e-05	0.000224925	ENSMUSG00000039238	Zfp750	protein_coding
6258.61	0.323028	0.0775666	4.16453	3.11999e-05	0.000340505	ENSMUSG00000067006	Serpinb5	protein_coding
10032.3	-0.291687	0.0746244	-3.90873	9.2781e-05	0.000841312	ENSMUSG00000022123	Scel	protein_coding
340.87	-0.242012	0.064945	-3.72641	0.000194224	0.00155462	ENSMUSG00000038564	Ift172	protein_coding
9935.18	-0.312614	0.0851357	-3.67195	0.000240711	0.00185483	ENSMUSG00000022510	Trp63	protein_coding
218.376	-0.426866	0.118053	-3.61589	0.000299317	0.00220321	ENSMUSG00000022383	Ppara	protein_coding
60.6011	-0.533674	0.158796	-3.36076	0.000777282	0.00480112	ENSMUSG00000017491	Rarb	protein_coding
768.447	0.470587	0.140645	3.34591	0.000820135	0.00502241	ENSMUSG00000000567	Sox9	protein_coding
1694.84	0.297751	0.0894124	3.33008	0.000868199	0.00528022	ENSMUSG00000001288	Rarg	protein_coding
109.375	0.627732	0.194275	3.23115	0.00123295	0.0070293	ENSMUSG00000022676	Snai2	protein_coding
805.657	-0.463375	0.14848	-3.12078	0.0018037	0.00957271	ENSMUSG00000048402	Gli2	protein_coding
2039.96	-0.252833	0.0827925	-3.05382	0.0022595	0.0114522	ENSMUSG00000031714	Gab1	protein_coding
4390.53	-0.241121	0.0842945	-2.86046	0.00423032	0.0191022	ENSMUSG00000041235	Chd7	protein_coding
83.7035	0.31494	0.110439	2.85171	0.0043485	0.0195508	ENSMUSG00000026922	Agpat2	protein_coding
158.021	-0.379841	0.139416	-2.72453	0.00643938	0.0267029	ENSMUSG00000027401	Tgm3	protein_coding
1002.5	-0.171861	0.0640581	-2.6829	0.00729871	0.0294515	ENSMUSG00000005534	Insr	protein_coding
258.722	0.27506	0.108599	2.5328	0.0113154	0.0414646	ENSMUSG00000043207	Zmpste24	protein_coding
6.86589	0.569821	0.228733	2.4912	0.0127312	0.0456446	ENSMUSG00000034227	Foxj1	protein_coding
1582.29	-0.211475	0.0877619	-2.40965	0.0159678	0.0545848	ENSMUSG00000026565	Pou2f1	protein_coding
4957.48	0.132174	0.0552029	2.39433	0.0166509	0.0564217	ENSMUSG00000020656	Grhl1	protein_coding
5.0992	-0.526956	0.227534	-2.31595	0.020561	0.0668205	ENSMUSG00000027562	Car2	protein_coding
2110.38	0.394938	0.172234	2.29303	0.0218463	0.0700182	ENSMUSG00000024846	Cst6	protein_coding
112.319	0.198738	0.0898489	2.21191	0.0269726	0.0826703	ENSMUSG00000022552	Sharpin	protein_coding
6.85917	-0.493632	0.225443	-2.1896	0.028553	0.0863606	ENSMUSG00000033006	Sox10	protein_coding

### Sheet: Cornified Envelope
baseMean	log2FoldChange	lfcSE	stat	pvalue	padj	ensembl_gene_id	mgi_symbol	gene_biotype
2755.54	0.593357	0.0920257	6.44773	1.13538e-10	1.07997e-08	ENSMUSG00000039518	Cdsn	protein_coding
557.75	0.591027	0.102602	5.76036	8.3934e-09	3.94936e-07	ENSMUSG00000074155	Klk5	protein_coding
3074.33	0.631637	0.114082	5.53668	3.08268e-08	1.1436e-06	ENSMUSG00000044322	Dsc1	protein_coding
2080.98	-0.81894	0.151594	-5.4022	6.58268e-08	2.16925e-06	ENSMUSG00000026765	Lypd6b	protein_coding
877.169	0.640342	0.120977	5.2931	1.20263e-07	3.49797e-06	ENSMUSG00000030484	Lypd5	protein_coding
2321.52	0.520276	0.106499	4.88529	1.03279e-06	2.04424e-05	ENSMUSG00000057454	Lypd3	protein_coding
4075	0.407593	0.0847004	4.81217	1.49302e-06	2.78328e-05	ENSMUSG00000034282	Evpl	protein_coding
1111.8	0.877684	0.182861	4.79974	1.58872e-06	2.92936e-05	ENSMUSG00000050359	Sprr1a	protein_coding
16555.5	0.352512	0.075955	4.64106	3.46626e-06	5.64132e-05	ENSMUSG00000059898	Dsc3	protein_coding
285.792	-0.649	0.150102	-4.32373	1.53416e-05	0.000192394	ENSMUSG00000015766	Eps8	protein_coding
1217.65	0.625389	0.150666	4.15084	3.31262e-05	0.000357956	ENSMUSG00000059832	Kprp	protein_coding
9457.88	0.249617	0.0606079	4.11855	3.81262e-05	0.000401937	ENSMUSG00000039457	Ppl	protein_coding
1167.92	0.303667	0.0789522	3.84621	0.00011996	0.00104479	ENSMUSG00000022218	Tgm1	protein_coding
1304.57	0.298884	0.0781404	3.82496	0.000130794	0.00112647	ENSMUSG00000025504	Eps8l2	protein_coding
137.916	-0.656983	0.173834	-3.77938	0.000157218	0.00130624	ENSMUSG00000050447	Lypd6	protein_coding
776.59	0.433965	0.122251	3.54979	0.000385546	0.00270508	ENSMUSG00000049128	Ivl	protein_coding
53.686	0.658388	0.188275	3.49696	0.000470594	0.003184	ENSMUSG00000086848	Lce6a	protein_coding
1702.12	0.461136	0.133399	3.45682	0.000546584	0.00360881	ENSMUSG00000030713	Klk7	protein_coding
340.305	0.351604	0.118483	2.96756	0.00300173	0.0145742	ENSMUSG00000007891	Ctsd	protein_coding
81.7224	0.511052	0.184864	2.76448	0.00570142	0.0242362	ENSMUSG00000047884	Klk9	protein_coding
158.021	-0.379841	0.139416	-2.72453	0.00643938	0.0267029	ENSMUSG00000027401	Tgm3	protein_coding
7385.28	0.224369	0.0838047	2.67728	0.0074223	0.0298208	ENSMUSG00000034607	Pof1b	protein_coding
219.068	0.387324	0.145842	2.65578	0.00791259	0.0313101	ENSMUSG00000064023	Klk8	protein_coding
151.974	0.332054	0.14378	2.30946	0.0209181	0.0677778	ENSMUSG00000031372	Trex2	protein_coding
17.7235	-0.427109	0.187587	-2.27685	0.022795	0.0723973	ENSMUSG00000022014	Epsti1	protein_coding
117.988	0.446989	0.196492	2.27485	0.0229149	0.0727158	ENSMUSG00000046676	Lce1l	protein_coding

### Sheet: Basement membrane
baseMean	log2FoldChange	lfcSE	stat	pvalue	padj	ensembl_gene_id	mgi_symbol	gene_biotype
1900.6	-0.845704	0.121289	-6.97263	3.11075e-12	6.38997e-10	ENSMUSG00000031273	Col4a6	protein_coding
1391.07	-0.691246	0.114699	-6.0266	1.67445e-09	9.9429e-08	ENSMUSG00000031274	Col4a5	protein_coding
1713.25	-0.276497	0.0711291	-3.88725	0.000101385	0.000907243	ENSMUSG00000025650	Col7a1	protein_coding
1620.87	-0.639214	0.174425	-3.66469	0.000247643	0.00189411	ENSMUSG00000066842	Hmcn1	protein_coding
27.3375	0.632826	0.188511	3.35698	0.000787988	0.00484952	ENSMUSG00000038037	Socs1	protein_coding
2546.17	0.500783	0.157961	3.17029	0.00152286	0.00832467	ENSMUSG00000024922	Ovol1	protein_coding
308.577	-0.489823	0.170333	-2.87568	0.00403152	0.0183697	ENSMUSG00000032796	Lama1	protein_coding
