## Supplemental Table 5 for "Commensal Microbiota Regulates Skin Barrier Function And Repair Via Signaling Through The Aryl Hydrocarbon Receptor"

### Sheet: Notes
Dataset. Results from differential expression analysis of SPF vs GF mice. Differentially expressed xenobiotic regulatory genes are listed. DEGs defined as those with prob. > 0.9), the log2 fold change in expression (upregulated in SPF > 0, downregulated in SPF < 0). Listed below are 304 xenobiotic processing genes, as curated by Fu, et al. (2016).
Summary of 304 genes:
Gene Category (Gene No.)	Gene Family (Gene No.)
Phase I enzymes (156)	Cess (18)
	Pons (3)
	Ephxs (2)
	Akrs (16)
	Cbrs (4)
	Nqos (2)
	P450s (76)
	Por
	Adhs (6)
	Aldhs (20)
	Aoxs (3)
	Fmos (5)
Phase II enzymes (81)	Ugts (21)
	Sults (17)
	Gsts (25)
	Methyltransferases (3)
	Nats (3)
	Amino acid conjugation enzymes (3)
	Enzymes that synthesize conjugation cofactors (9)
Uptake transporters (35)	Slcs (35)
Efflux transporters (21)	Abcs (17)
	Mates (2)
	Osts (2)
TFs (11)	NRs (8)
	AhR, HNF1α, Nrf2

### Sheet: 304 XPGs
Complete list of 304 xenobiotic processing genes from Fu, et al. (2016)
Abca1
Abcb11
Abcb1a
Abcb1b
Abcb4
Abcc1
Abcc10
Abcc12
Abcc2
Abcc3
Abcc4
Abcc5
Abcc6
Abcc8
Abcg2
Abcg5
Abcg8
Adh1
Adh4
Adh5
Adh6a
Adh7
Adhfe1
AhR
Akr1a1
Akr1b10
Akr1b3
Akr1b7
Akr1b8
Akr1c12
Akr1c13
Akr1c14
Akr1c18
Akr1c19
Akr1c20
Akr1c21
Akr1c6
Akr1d1
Akr1e1
Akr7a5
Aldh16a1
Aldh18a1
Aldh1a1
Aldh1a2
Aldh1a3
Aldh1a7
Aldh1b1
Aldh1l1
Aldh1l2
Aldh2
Aldh3a1
Aldh3a2
Aldh3b1
Aldh3b2
Aldh4a1
Aldh5a1
Aldh6a1
Aldh7a1
Aldh8a1
Aldh9a1
Aox1
Aox3
Aox3l1
As3mt
Baat
Cbr1
Cbr2
Cbr3
Cbr4
Ces1a
Ces1b
Ces1c
Ces1d
Ces1e
Ces1f
Ces1g
Ces2a
Ces2b
Ces2c
Ces2e
Ces2f
Ces2g
Ces2h
Ces3a
Ces3b
Ces4a
Ces5a
Comt
Cyp1a1
Cyp1a2
Cyp1b1
Cyp2a12
Cyp2a22
Cyp2a4
Cyp2a5
Cyp2b10
Cyp2b13
Cyp2b19
Cyp2b23
Cyp2b9
Cyp2c29
Cyp2c37
Cyp2c38
Cyp2c39
Cyp2c40
Cyp2c44
Cyp2c50
Cyp2c54
Cyp2c55
Cyp2c65
Cyp2c66
Cyp2c67
Cyp2c68
Cyp2c69
Cyp2c70
Cyp2d10
Cyp2d11
Cyp2d12
Cyp2d13
Cyp2d22
Cyp2d26
Cyp2d34
Cyp2d40
Cyp2d9
Cyp2e1
Cyp2f2
Cyp2g1
Cyp2j11
Cyp2j13
Cyp2j5
Cyp2j6
Cyp2j8
Cyp2j9
Cyp2r1
Cyp2s1
Cyp2t4
Cyp2u1
Cyp2w1
Cyp3a11
Cyp3a13
Cyp3a16
Cyp3a25
Cyp3a41a
Cyp3a44
Cyp3a57
Cyp3a59
Cyp4a10
Cyp4a12a
Cyp4a12b
Cyp4a14
Cyp4a31
Cyp4a32
Cyp4b1
Cyp4f13
Cyp4f14
Cyp4f15
Cyp4f16
Cyp4f17
Cyp4f18
Cyp4f39
Cyp4f40
Cyp4v3
Cyp4x1
Ephx1
Ephx2
Fmo1
Fmo2
Fmo3
Fmo4
Fmo5
Gclc
Gclm
Glyat
Gm9705
Gsta1
Gsta2
Gsta3
Gsta4
Gstcd
Gstk1
Gstm1
Gstm2
Gstm3
Gstm4
Gstm5
Gstm6
Gstm7
Gsto1
Gsto2
Gstp1
Gstp2
Gstt1
Gstt2
Gstt3
Gstt4
Gstz1
HNF1α
Hnf4a
Mat1a
Mat2a
Mat2b
Mgst1
Mgst2
Mgst3
Nat1
Nat2
Nat3
Nfe2l2
Nqo1
Nqo2
Nr1h4
Nr1i2
Nr1i3
Papss1
Papss2
Pon1
Pon2
Pon3
Por
PPARα
Rxra
Rxrb
Rxrg
Slc10a1
Slc10a2
Slc15a1
Slc15a2
Slc22a1
Slc22a12
Slc22a2
Slc22a21
Slc22a3
Slc22a4
Slc22a5
Slc22a6
Slc22a7
Slc22a8
Slc27a5
Slc28a1
Slc28a2
Slc28a3
Slc29a1
Slc29a2
Slc29a3
Slc47a1
Slc47a2
Slc51a
Slc51b
Slco1a1
Slco1a4
Slco1a5
Slco1a6
Slco1b2
Slco1c1
Slco2a1
Slco2b1
Slco3a1
Slco4a1
Slco4c1
Slco5a1
Slco6b1
Slco6c1
Slco6d1
Sult1a1
Sult1b1
Sult1c1
Sult1c2
Sult1d1
Sult1e1
Sult2a1
Sult2a2
Sult2a3
Sult2a4
Sult2a5
Sult2a7
Sult2b1
Sult3a1
Sult4a1
Sult5a1
Sult6b1
Tpmt
Ugdh
Ugp2
Ugt1a1
Ugt1a10
Ugt1a2
Ugt1a5
Ugt1a6a
Ugt1a6b
Ugt1a7c
Ugt1a9
Ugt2a1
Ugt2a2
Ugt2a3
Ugt2b1
Ugt2b34
Ugt2b35
Ugt2b36
Ugt2b37
Ugt2b38
Ugt2b5
Ugt3a1
Ugt3a2
Ugt8a

### Sheet: DEGs SPF vs GF
	ensembl_gene_id	mgi_symbol	baseMean	log2FoldChange	lfcSE	stat	pvalue	padj
Phase I enzymes	ENSMUSG00000056973	Ces1d	104.863	0.791027	0.221637	3.56903	0.000358311	0.00255156
	ENSMUSG00000060560	Ces4a	55.5331	0.464162	0.204024	2.27504	0.0229036	0.0726923	Up in SPF
	ENSMUSG00000029759	Pon3	120.926	0.489754	0.13392	3.65707	0.00025512	0.00193143	Down in SPF
	ENSMUSG00000037577	Ephx3	440.157	0.336179	0.0914901	3.67448	0.000238334	0.00183957
	ENSMUSG00000028692	Akr1a1	1039.87	0.376006	0.0810378	4.63988	3.4861e-06	5.66864e-05
	ENSMUSG00000051483	Cbr1	80.6418	0.66047	0.145486	4.53975	5.63209e-06	8.37424e-05
	ENSMUSG00000025150	Cbr2	130.888	0.240649	0.106956	2.24997	0.0244507	0.0764924
	ENSMUSG00000032315	Cyp1a1	21.1682	0.506237	0.222425	2.27599	0.0228463	0.0725478
	ENSMUSG00000063415	Cyp26b1	630.104	0.464069	0.0807532	5.74675	9.09738e-09	4.23769e-07
	ENSMUSG00000030483	Cyp2b10	388.894	0.262674	0.102229	2.56947	0.0101854	0.0381897
	ENSMUSG00000108606	Cyp2b27-ps	58.7314	-1.04055	0.179531	-5.79591	6.79518e-09	3.28894e-07
	ENSMUSG00000067225	Cyp2c54	6.54045	0.586012	0.219075	2.67494	0.0074743	0.0299898
	ENSMUSG00000060613	Cyp2c70	45.8549	0.472587	0.197404	2.39401	0.0166654	0.0564503
	ENSMUSG00000052974	Cyp2f2	13.8359	0.518736	0.228649	2.2687	0.0232864	0.0736558
	ENSMUSG00000052914	Cyp2j6	514.168	0.353172	0.123367	2.86277	0.00419954	0.0189909
	ENSMUSG00000082932	Cyp2j8	20.4559	0.477728	0.206164	2.31723	0.0204914	0.066606
	ENSMUSG00000015224	Cyp2j9	103.563	0.32618	0.126935	2.56966	0.0101799	0.0381843
	ENSMUSG00000023963	Cyp39a1	339.712	-0.290698	0.110384	-2.63351	0.00845077	0.033004
	ENSMUSG00000063929	Cyp4a32	71.766	-0.401517	0.176256	-2.27803	0.0227248	0.0722424
	ENSMUSG00000028713	Cyp4b1	594.352	-0.399709	0.111165	-3.59565	0.000323579	0.00234832
	ENSMUSG00000024055	Cyp4f13	188.175	-0.412665	0.121376	-3.39988	0.000674151	0.00426832
	ENSMUSG00000061126	Cyp4f39	602.812	0.219392	0.0846829	2.59075	0.00957666	0.0363426
	ENSMUSG00000039519	Cyp7b1	7.73904	-0.480481	0.226355	-2.12269	0.0337802	0.0986238
	ENSMUSG00000074207	Adh1	114.868	0.559531	0.153146	3.65359	0.000258604	0.00195144
	ENSMUSG00000028138	Adh5	178.456	0.229409	0.101566	2.25871	0.0239015	0.0751919
	ENSMUSG00000055301	Adh7	323.929	0.4068	0.116359	3.49606	0.000472174	0.00319237
	ENSMUSG00000035561	Aldh1b1	8.53312	0.585357	0.212264	2.75768	0.00582128	0.02464
	ENSMUSG00000029455	Aldh2	502.502	0.484717	0.102369	4.73499	2.19068e-06	3.85203e-05
	ENSMUSG00000019102	Aldh3a1	271.49	0.485804	0.150914	3.21907	0.00128605	0.00728253
	ENSMUSG00000075296	Aldh3b2	375.914	0.481013	0.103919	4.62871	3.67952e-06	5.92099e-05
	ENSMUSG00000021238	Aldh6a1	321.613	0.323368	0.114857	2.81539	0.00487183	0.0214568
	ENSMUSG00000026687	Aldh9a1	234.581	0.221724	0.0867817	2.55497	0.0106198	0.0394602
Phase II enzymes	ENSMUSG00000003271	Sult2b1	591.872	0.265352	0.10648	2.49204	0.0127011	0.0455455
	ENSMUSG00000028018	Gstcd	157.564	-0.736199	0.154934	-4.75168	2.01732e-06	3.60519e-05
	ENSMUSG00000029864	Gstk1	65.423	0.343025	0.142121	2.41361	0.0157954	0.0541149
	ENSMUSG00000058135	Gstm1	188.715	0.804287	0.145069	5.54417	2.95344e-08	1.10005e-06
	ENSMUSG00000040562	Gstm2	65.1392	0.507621	0.137472	3.69253	0.000222031	0.00173681
	ENSMUSG00000004032	Gstm5	222.199	0.500184	0.130043	3.8463	0.000119914	0.00104479
	ENSMUSG00000004035	Gstm7	4.65034	0.638201	0.228145	2.79735	0.00515239	0.0224425
	ENSMUSG00000025068	Gsto1	616.877	0.472257	0.118792	3.9755	7.02305e-05	0.000664277
	ENSMUSG00000060803	Gstp1	34.4617	0.343977	0.150003	2.29313	0.0218407	0.0700122
	ENSMUSG00000058216	Gstp3	5.75842	0.707916	0.229346	3.08667	0.0020241	0.010526
	ENSMUSG00000048142	Nat8l	220.45	0.284249	0.126252	2.25144	0.024358	0.0763308
	ENSMUSG00000029201	Ugdh	230.895	0.254605	0.091797	2.77357	0.00554457	0.0237555
	ENSMUSG00000003849	Nqo1	41.5987	0.450042	0.15772	2.85343	0.00432501	0.0194683
	ENSMUSG00000008540	Mgst1	228.365	0.676877	0.211993	3.19292	0.00140844	0.00783465
	ENSMUSG00000026688	Mgst3	174.194	0.325418	0.117567	2.76794	0.00564116	0.0240664
Transcription factors	ENSMUSG00000038615	Nfe2l1	2448.01	0.540348	0.0752491	7.1808	6.93068e-13	1.81428e-10
	ENSMUSG00000029832	Nfe2l3	439.164	-0.496174	0.166798	-2.97469	0.00293283	0.014307
	ENSMUSG00000039656	Rxrb	216.733	0.333017	0.0805661	4.13346	3.5734e-05	0.000381039
	ENSMUSG00000015843	Rxrg	16.184	0.499908	0.222563	2.24615	0.0246946	0.0770993
	ENSMUSG00000019256	Ahr	1966.34	0.18236	0.0622322	2.93032	0.00338612	0.016022
